# Unmasking genetic load: Genomic inbreeding drives growth depression in captive critically endangered Chinese Bahaba (*Bahaba taipingensis*)

**DOI:** 10.64898/2026.09.11.750860

**Authors:** Yuxuan Zhang, Lin Yan, Kuoqiu Yan, Runsheng Li, Jilin Zhang, Wenlong Cai

**Affiliations:** Department of Infectious Diseases and Public Health, Jockey Club College of Veterinary Medicine and Life Sciences, City University of Hong Kong, Kowloon Tong, Hong Kong SAR, China; Guangdong Bluegen Marine Biotechnology Co., Ltd, Huizhou, China; Department of Biomedical Sciences, College of Biomedicine, City University of Hong Kong, Kowloon Tong, Hong Kong SAR, China

**Keywords:** Chinese bahaba, conservation genomics, inbreeding depression, genetic load, GWAS

## Abstract

Chinese bahaba (*Bahaba taipingensis*) is a critically endangered marine fish that has been commercially extinct in the wild. Conservation-oriented captive breeding has become an effective strategy for rescuing such endangered species, but concerns about inbreeding depression often remain. Here, after merely two generations of closed breeding from 18 wild founders, Chinese bahaba exhibited severe growth depression, with body length and weight diverging by more than three-fold. To further investigate the early genomic consequences of captive breeding, we analyzed whole-genome sequences from 348 *F*_2_ individuals together with 19 wild individuals from the same marine region. While genome-wide genetic diversity was overall preserved, closed breeding rapidly partitioned the *F* population into eight distinct genetic lineages. A significant elevation in genomic inbreeding was observed to facilitate the homozygous exposure of recessive deleterious mutations, which was strongly correlated with growth decline. An integrative framework combining GWAS, gene-level burden test, and ROH hotspots was applied to dissect the genetic architecture underlying growth decline, which converged predominantly on skeletal scaffolding and immune regulation. This was evidenced by candidate genes related to skeleton development and homeostasis (e.g. *fam20b*, *c-fos*, *trpv5*, and *il23r*), the GH/IGF axis (e.g. *socs1a*), and immune/inflammatory pathways (e.g. *il23r*, *nlrp7*, *cd163*, *il12rb2*), as well as calcium ion transport pathway. Together, our findings provide novel insights into the genomic consequences and genetic architecture of growth decline under captive conditions in Chinese bahaba, and offer critical guidance for genetic management in captive conservation programs of endangered species.
