## Supplementary Table for "Unmasking genetic load: Genomic inbreeding drives growth depression in captive critically endangered Chinese Bahaba (*Bahaba taipingensis*)"

### Sheet: Supplementary Table 1
Supplementary Table 1. Description of candidate genes in burden test.
Gene	P-value	FDR-adjusted p-value	Chromosome	Number of deleterious sites in total	Effect direction
hnrnpa0	1.45556e-05	0.0836847	19	7	+
c-fos	6.32179e-05	0.0836847	16	3	-
ech1	7.99074e-05	0.0836847	6	2	+
vwf	0.000101957	0.0836847	4	14	-
akap7	0.000118089	0.0836847	16	2	-
cd163	0.000125043	0.0836847	1	2	-
trim39	0.000126542	0.0836847	23	3	-
nlrp7	0.000137521	0.0836847	1	2	-
trpv5	0.000143139	0.0836847	16	2	-
pcca	0.000143961	0.0836847	15	3	-
casp8ap2	0.000160226	0.0846721	16	2	-
adamtsl5	0.000225556	0.0918952	1	2	-
znf260	0.000226542	0.0918952	1	6	-
trpv5	0.000233595	0.0918952	21	3	-
syne1b	0.000264066	0.0918952	16	4	-
hook1	0.000265688	0.0918952	7	2	-
socs1a	0.000284167	0.0918952	17	2	+
nbeab	0.000284554	0.0918952	6	3	+

### Sheet: Supplementary Table 2
Supplementary Table 2. Description of SNPs suggestively associated with growth index in GWAS. * represents genes harbouring the sites.
Chromosome	Position	P-value	Candidate genes	Location
23	6449132	7.93023e-06	intu*; ino80b	Intron
7	23977416	9.77567e-06	anapc4*; palld; LOC116050031; slain2	Intron
7	24225758	9.8809e-06	scfd2*	Intron

### Sheet: Supplementary Table 3
Supplementary Table 3. Three 20-kb overlapping regions between top 0.05% GWAS intervals and top 1% of windows showing highest FST between Group A and Group H.
Chromosome	Window_start	Window_end	FST	SNP number	Candidate genes	Position for overlapping GWAS site
bahahascf_7	21320001	21340000	0.454445	35	il12rb2; il23r	21315507
bahahascf_7	21580001	21600000	0.473752	55	ralgps2; angptl1a	21576065; 21576331
bahahascf_7	21620001	21640000	0.481434	28	fam20b	21646326
